# Retrovirus insertion site analysis of LGL leukemia patient genomes

**DOI:** 10.1101/535997

**Authors:** Weiling Li, Lei Yang, Robert S. Harris, Lin Lin, Thomas L. Olson, Cait E. Hamele, David J. Feith, Thomas P. Loughran, Mary Poss

## Abstract

**Background:** Large granular lymphocyte (LGL) leukemia is an uncommon cancer characterized by a sustained clonal proliferation of LGL cells. Antibodies reactive to retroviruses have been documented in the serum of patients with LGL leukemia. Culture or molecular approaches have to date not been successful in identifying a retrovirus.

**Methods:** Because a retrovirus must integrate into the genome of an infected cell, we focused our efforts on detecting a novel retrovirus integration site in the clonally expanded LGL cells. We present a new computational tool that uses long-insert mate pair sequence data to search the genome of LGL leukemia cells for retrovirus integration sites. We also utilize recently published methods to interrogate the status of polymorphic human endogenous retrovirus type K (HERV-K) provirus in patient genomes.

**Results:** While our analysis did not reveal any new retrovirus insertions in LGL genomes from LGL leukemia patients, we did identify four HERV-K provirus integration sites that are polymorphic in the human population and absent from the human reference genome, hg19. To determine if the prevalence of these or other polymorphic proviral HERV-Ks differed between LGL leukemia patients and the general population, we applied a recently developed approach that reports all sites in the human genome occupied by a proviral HERV-K. Using the 1000 genomes project (KGP) data as a reference database for HERV-K proviral prevalence at each polymorphic site, we show that there are significant differences in the number of polymorphic HERV-Ks in the genomes of LGL leukemia patients of European origin compared to individuals with European ancestry in the KGP data.

**Conclusions:** Our study confirms that the integration of a new infectious or endogenous retrovirus does not cause the clonal expansion of LGL cells in LGL leukemia, although we do not rule out that these cells could be responding to retroviral antigens produced in other cell types. However, it is of interest that the burden of polymorphic proviral HERV-K is elevated in LGL leukemia patient genomes. Our research emphasizes the merits of comprehensive genomic assessment of HERV-K in cancer samples and suggests that further analyses to determine contributions of HERV-K to LGL leukemia are warranted.
