## Supplementary material for "Retrovirus insertion site analysis of LGL leukemia patient genomes": Table S1

### Sheet: Sheet1
	% infected cells	1000	3000	4000	5000	6000	7000	8000	9000	10000
	50	10	10	10	10	10	8	5	1	2
	55	10	10	10	10	10	8	1	4	1
	60	10	10	10	10	10	10	4	5	5
	65	10	10	10	10	10	10	6	4	5
	70	10	10	10	10	10	9	7	7	8
	75	10	10	10	10	10	10	8	7	6
	80	10	10	10	10	10	10	6	10	9
	85	10	10	10	10	10	10	10	10	10
	90	10	10	10	10	10	9	10	10	10
	95	10	10	10	10	10	10	9	10	10
	100	10	10	10	10	10	10	10	10	10
	Table S1. Results of 10 simulated runs to determine how the proportion of infected cells and the length of the retrovirus affects detection. Column names indicate the lengths of simulated insertions
